# Context-specific genetic interaction mapping reveals combinatorial KRAS/FGFR dependence in pancreatic cancer

**DOI:** 10.64898/2026.09.24.754062

**Authors:** Richard Y. Ebright, Yao He, Alan G. Zhang, Ian C. McCabe, Chinmaya U. Joisa, Tanay Thakar, Jayu Jen, Dennie T. Frederick, Arianny Acosta, Guangyan Li, Elena Kuehner, Vivian Yang, Katherine E. Doherty, Natnael Yaregal, Ngan N. K. Van, Sandra A. Zarmer, Changfei Luan, Aurelia Dingley, Eiman Elwakeel, Yuen-Yi Tseng, Andrew J. Aguirre, James M. Cleary, Jen Jen Yeh, William R. Sellers

## Abstract

Oncogenic KRAS drives >90% of pancreatic ductal adenocarcinoma (PDAC), and the pan-RAS inhibitor daraxonrasib doubles overall survival, but adaptive and acquired resistance limit the depth and duration of responses. To systematically map combination vulnerabilities, we developed RAS+, a digenic CRISPR knockout library testing 10,296 pairwise perturbations across oncogenic signaling pathways, and screened 12 cell lines, revealing genotype- and lineage-specific interactions. In KRAS^mut^ PDAC, the most differentially effective gene pair was KRAS and FRS2, an adapter coupling FGFR signaling to RAS. Combined KRAS/pan-FGFR inhibition was synergistic and cytotoxic, eradicating tumor cells and overcoming resistance in vitro and deepening and prolonging regressions in vivo. Single-cell analysis identified cancer-associated fibroblasts (CAFs) as a primary source of FGF ligands in PDAC, and CAF conditioned media or individual FGFs promoted resistance. These findings define a stroma-to-tumor adaptive FGFR circuit limiting the effects of KRAS inhibition. Thus, combined KRAS/FGFR blockade may be a strategy to improve responses.

**STATEMENT OF SIGNIFICANCE:** The recent approval of daraxonrasib makes RAS inhibition standard-of-care in pancreatic cancer, but resistance inevitably develops. Unbiased digenic CRISPR screening identified FGFR signaling as a prominent resistance axis potently activated by stromal FGF ligands. The addition of an approved FGFR inhibitor to RAS inhibition eradicates tumor cells and prolongs response, offering an immediately actionable combination.
