## Supplementary Table 1 for "Context-specific genetic interaction mapping reveals combinatorial KRAS/FGFR dependence in pancreatic cancer"

GeneName	GeneType
CCND1	Cell Cycle
CCND2	Cell Cycle
CCND3	Cell Cycle
CCNE1	Cell Cycle
CCNE2	Cell Cycle
CDK2	Cell Cycle
CDK4	Cell Cycle
CDK6	Cell Cycle
AKT1	PI3K
AKT2	PI3K
AKT3	PI3K
EFR3A	PI3K
ILK	PI3K
LAMTOR1	PI3K
MAPKAP1	PI3K
MLST8	PI3K
PIK3CA	PI3K
PIK3CB	PI3K
PIK3CD	PI3K
PIK3CG	PI3K
PIK3R1	PI3K
PIK3R2	PI3K
PIK3R3	PI3K
PIK3R5	PI3K
PIK3R6	PI3K
PRKAA1	PI3K
PRKAB1	PI3K
PRKAG1	PI3K
PTEN	PI3K
RHEB	PI3K
RICTOR	PI3K
TSC1	PI3K
TSC2	PI3K
ARAF	RAS/MAPK
BRAF	RAS/MAPK
DUSP1	RAS/MAPK
DUSP4	RAS/MAPK
DUSP5	RAS/MAPK
DUSP6	RAS/MAPK
FOS	RAS/MAPK
FOSL1	RAS/MAPK
FOSL2	RAS/MAPK
HRAS	RAS/MAPK
IQGAP1	RAS/MAPK
JUN	RAS/MAPK
KRAS	RAS/MAPK
KSR1	RAS/MAPK
KSR2	RAS/MAPK
MAP2K1	RAS/MAPK
MAP2K2	RAS/MAPK
MAPK1	RAS/MAPK
MAPK14	RAS/MAPK
MAPK3	RAS/MAPK
MRAS	RAS/MAPK
NF1	RAS/MAPK
NRAS	RAS/MAPK
PAK1	RAS/MAPK
PAK2	RAS/MAPK
PAK4	RAS/MAPK
PEA15	RAS/MAPK
PPP1CA	RAS/MAPK
RAC1	RAS/MAPK
RAC2	RAS/MAPK
RAC3	RAS/MAPK
RAF1	RAS/MAPK
RALA	RAS/MAPK
RALB	RAS/MAPK
RALBP1	RAS/MAPK
RASA4B	RAS/MAPK
RASGRP1	RAS/MAPK
RASGRP2	RAS/MAPK
RASGRP3	RAS/MAPK
RASGRP4	RAS/MAPK
RCE1	RAS/MAPK
RHOA	RAS/MAPK
RHOB	RAS/MAPK
RHOC	RAS/MAPK
RIN1	RAS/MAPK
RPS6KA1	RAS/MAPK
RPS6KA2	RAS/MAPK
RPS6KA3	RAS/MAPK
RPS6KA4	RAS/MAPK
RPS6KA5	RAS/MAPK
RPS6KA6	RAS/MAPK
RPS6KB1	RAS/MAPK
SHOC2	RAS/MAPK
SOS1	RAS/MAPK
SOS2	RAS/MAPK
SPRED1	RAS/MAPK
SPRED2	RAS/MAPK
STK19	RAS/MAPK
TIAM1	RAS/MAPK
YWHAE	RAS/MAPK
YWHAG	RAS/MAPK
YWHAZ	RAS/MAPK
ALK	RTK
CSF1R	RTK
EGFR	RTK
ERBB2	RTK
ERBB3	RTK
ERBB4	RTK
FGFR1	RTK
FGFR2	RTK
FGFR3	RTK
FGFR4	RTK
FLT1	RTK
FLT3	RTK
FLT4	RTK
KDR	RTK
KIT	RTK
MET	RTK
NTRK1	RTK
NTRK2	RTK
NTRK3	RTK
PDGFRA	RTK
PDGFRB	RTK
RET	RTK
ROS1	RTK
CRK	RTK Adapters
CRKL	RTK Adapters
FRS2	RTK Adapters
GAB1	RTK Adapters
GAB2	RTK Adapters
GRB2	RTK Adapters
IRS1	RTK Adapters
IRS2	RTK Adapters
PTPN11	RTK Adapters
SHC1	RTK Adapters
SHC2	RTK Adapters
SHC3	RTK Adapters
SHC4	RTK Adapters
LATS1	YAP/TAZ
LATS2	YAP/TAZ
RASSF4	YAP/TAZ
RASSF8	YAP/TAZ
SAV1	YAP/TAZ
STK3	YAP/TAZ
STK4	YAP/TAZ
TEAD1	YAP/TAZ
TEAD2	YAP/TAZ
TEAD3	YAP/TAZ
TEAD4	YAP/TAZ
WWTR1	YAP/TAZ
YAP1	YAP/TAZ
