## Supplementary Table 5 for "Context-specific genetic interaction mapping reveals combinatorial KRAS/FGFR dependence in pancreatic cancer"

TERM	ZoldonVsCtrl_NES	ZoldonVsCtrl_FDRq	FutiVsCtrl_NES	FutiVsCtrl_FDRq	ComboVsCtrl_NES	ComboVsCtrl_FDRq	ComboVsZoldon_NES	ComboVsZoldon_FDRq
Adipogenesis	-1.120259359	0.218232429	-0.934924493	0.920426907	-1.2298042	0.115019129	-0.914873759	0.94817344
Allograft Rejection	1.460688518	0.014105661	-0.871530561	1	1.487224599	0.025943674	-0.930743736	0.949483185
Androgen Response	-0.896545354	0.79039666	-0.884002534	1	-1.155180564	0.185740174	-1.115702211	0.489709881
Angiogenesis	0.85290944	1	-0.85708601	1	0.883805568	0.818809317	-0.728598009	1
Apical Junction	1.021514743	0.887553828	-1.13366878	0.348526388	1.017133994	0.680504393	-0.931653726	0.975021073
Apical Surface	0.965870691	0.90665801	0.956771264	1	1.100398332	0.410204869	-0.687087106	1
Apoptosis	0.863705558	1	-1.043083183	0.515359212	-1.011971482	0.482204659	-1.147889167	0.4042508
Bile Acid Metabolism	1.118874768	0.523567452	1.156191454	0.97991479	0.960589909	0.674967928	-1.054605399	0.637076729
Cholesterol Homeostasis	-1.41568611	0.031732777	-0.882377779	1	-1.592211194	0.004813032	-1.208229187	0.290455757
Coagulation	0.837465828	1	-1.055713373	0.541260622	-0.922820304	0.742061345	-0.889689143	0.971437776
Complement	1.161344043	0.402993383	-0.936204712	0.951948497	1.166006412	0.306607061	-0.864911376	0.984397395
DNA Repair	-1.635307557	0.010498061	-1.366699951	0.061294429	-1.960558692	0	-1.528118648	0.007827078
E2F Targets	-2.485437428	0	-1.861136845	0	-2.179618097	0	-1.185742187	0.326539843
Epithelial Mesenchymal Transition	1.230894437	0.196667653	-1.390780167	0.058916507	1.371270598	0.0557789	-0.687005425	0.994401969
Estrogen Response Early	1.009854841	0.89411243	0.952097902	1	0.849312062	0.878011128	-1.132542465	0.441111765
Estrogen Response Late	-1.071795088	0.264360274	0.941706815	1	-1.184638013	0.147764203	-1.038216781	0.681451349
Fatty Acid Metabolism	-1.091098689	0.246667737	-0.811930979	0.986070974	-1.464987532	0.013081575	-1.260101847	0.196299564
G2M Checkpoint	-2.08518135	0	-1.481601938	0.024086948	-1.819080802	0	-1.072514643	0.633904391
Glycolysis	-1.332057609	0.062352122	-1.177415148	0.26915276	-1.571561569	0.005100991	-1.248603462	0.210345885
Hedgehog Signaling	1.305587733	0.09918601	-0.829713875	0.999521947	1.528421216	0.02299553	1.183193661	0.082620386
Heme Metabolism	0.923612338	0.972844239	-0.838967575	1	-0.923794245	0.768367271	-1.054609797	0.66157968
Hypoxia	0.784811973	1	-1.367957841	0.067193773	-0.92784044	0.781994323	-0.844796544	1
IL2 STAT5 Signaling	1.032632273	0.881246718	-1.05587183	0.570938999	0.992698833	0.683309212	-0.976288856	0.862780437
IL6 JAK STAT3 Signaling	1.348431812	0.081848545	0.810917578	1	0.995322284	0.721149914	-1.271667151	0.186200369
Inflammatory Response	1.257806493	0.172124777	-1.053929861	0.521776168	1.308888159	0.091881039	-0.843583926	0.981180161
Interferon Alpha Response	1.551695132	0.007856318	-0.835212515	1	-1.241600301	0.108531232	-1.700139273	0
Interferon Gamma Response	1.465466225	0.017855267	0.826301071	1	0.978114613	0.693624771	-1.447587459	0.028390947
KRAS Signaling DN	1.307500985	0.110396567	1.332544241	0.334212484	1.414671206	0.039340044	-0.924454139	0.943305234
KRAS Signaling UP	0.990113702	0.892263418	-1.050079305	0.512120407	1.163048417	0.283729457	-0.773993384	1
Mitotic Spindle	-1.197798132	0.138470298	-0.922880033	0.946576385	-1.29853527	0.066300231	-1.171305994	0.358266716
MTORC1 Signaling	-1.675120467	0.005567154	-1.278797824	0.143640458	-1.748225461	0.000634686	-1.328297254	0.106970069
MYC Targets V1	-2.322791339	0	-2.059031502	0	-2.074002364	0	-1.3637063	0.072311529
MYC Targets V2	-2.015895608	0	-1.846894469	0	-1.918781468	0	-1.449349442	0.035221852
Myogenesis	1.525818335	0.006785002	-1.015483563	0.604600275	1.729930677	0.002830219	-0.879164256	0.974142828
Notch Signaling	1.239000679	0.19769352	0.721972159	0.994657469	0.967173702	0.69198855	-1.055801299	0.682791609
Oxidative Phosphorylation	-2.35886023	0	-1.788202309	0	-2.256764918	0	-1.564138419	0.005336644
P53 Pathway	0.791441461	1	0.794617631	1	-1.049524945	0.38389822	-1.149399915	0.419291711
Pancreas Beta Cells	1.08278582	0.665549137	-1.172345849	0.263076471	1.108577628	0.416878397	-0.814134007	1
Peroxisome	0.696455097	1	0.779430395	1	-1.112917347	0.251092188	-1.087180439	0.594455762
PI3K AKT MTOR Signaling	0.893460306	1	-0.831026934	1	-0.844378647	0.921616333	-1.226715034	0.251737132
Protein Secretion	0.999752692	0.895093947	0.927573318	1	-1.208090605	0.123788575	-1.420706117	0.031562439
Reactive Oxygen Species Pathway	-1.31966268	0.062797495	-0.680845056	0.999314599	-1.525630181	0.007135404	-1.323428244	0.102997234
Spermatogenesis	-1.000730051	0.423549061	0.902228223	1	-1.080738325	0.311701134	-0.909861577	0.937230114
TGF Beta Signaling	0.59075902	0.999684907	-1.062095916	0.575805922	-0.847753854	0.94883925	-0.965897351	0.877177541
TNFA Signaling VIA NFKB	0.980012046	0.891096874	-1.514899796	0.01832958	0.925482756	0.760360684	-0.979020832	0.880866497
Unfolded Protein Response	0.671136018	1	-1.265092612	0.149809067	-1.53407708	0.006960385	-1.446842238	0.024014899
UV Response DN	1.337516983	0.082491335	0.963778847	1	1.4847259	0.020342199	-0.705405936	1
UV Response UP	0.942574799	0.952415484	-1.193568997	0.2490491	0.903062445	0.796494388	-0.989706012	0.86556689
WNT Beta Catenin Signaling	1.137712298	0.47039015	-1.261111252	0.144521688	1.166337528	0.343871611	-0.764147523	1
Xenobiotic Metabolism	0.756493845	1	0.97317247	1	-1.222815526	0.114216957	-1.186185289	0.34568113
