## Supplementary Table 6 for "Context-specific genetic interaction mapping reveals combinatorial KRAS/FGFR dependence in pancreatic cancer"

Location	RTK	PANC0203 day 0	PANC0203 day 10	SNU410 day 0	SNU410 day 10
A1/A2	Reference Spots	3969711.938	3915815.313	5104750.487	5680126.692
A23/A24	Reference Spots	1852967.906	1844280.719	2517072.744	2675686.436
B1/B2	EGFR	1128049.906	247659	2146120.897	1452241.872
B3/B4	ERBB2	397.96875	2999.234375	39674.5641	122270.9487
B5/B6	ERBB3	-2004.3125	2198.84375	-1310.615385	-99.692308
B7/B8	ERBB4	1718.15625	2458.203125	3980.410256	4116.74359
B9/B10	FGFR1	10429.9375	2621.71875	3574.923077	2037
B11/B12	FGFR2	1417.34375	3954.328125	4560	10177.23077
B13/B14	FGFR3	10410.71875	30148.92188	29676.15385	139624.9744
B15/B16	FGFR4	1354.109375	1549.765625	2186.487179	-675.358974
B17/B18	InsulinR	6003.828125	5374.234375	12079.8718	12835
B19/B20	IGF1R	-1042.03125	587.578125	1054.538462	5358.333333
B21/B22	AXL	20123.39063	3686.71875	61068.12821	26705.64103
B23/B24	DTK	-3213.078125	-10247.26563	534.410256	-27231.74359
C1/C2	MER	-28770.17188	-7546.859375	-33466.92308	-29972.89744
C3/C4	HGFR	4026.265625	1571.203125	1850.948718	1080.435897
C5/C6	MSPR	2230.890625	-754.859375	-236	4426.948718
C7/C8	PDGFR?	615.90625	294.5	-53.923077	-1059.128205
C9/C10	PDGFR?	3179.03125	1358.9375	5150.974359	224213.359
C11/C12	SCFR	3737.421875	3282.515625	7786.794872	7557.358974
C13/C14	FLT3	1443.015625	868.28125	86.538462	-4846.333333
C15/C16	MCSFR	-275.140625	4617.6875	5850.538462	6827.435897
C17/C18	RET	813.734375	335.359375	2099.410256	4071.974359
C19/C20	ROR1	42496.78125	43650.67188	80409.17949	74062.17949
C21/C22	ROR2	4581.484375	4517.828125	8264.538462	2520.461538
C23/C24	TIE1	6590.46875	6482.328125	10473.82051	5583.333333
D1/D2	TIE2	-2050.734375	2011.515625	-186.179487	3208.74359
D3/D4	TRKA	-619.0625	-1173.65625	-2987.025641	616.589744
D5/D6	TRKB	-469.625	-136.125	-5494.871795	1179.923077
D7/D8	TRKC	2337.890625	-1380.09375	-4915.179487	-5051.846154
D9/D10	VEGFR1	-1868.296875	-2107.15625	-1346.897436	-934.794872
D11/D12	VEGFR2	3991.984375	782	5810.205128	6964.666667
D13/D14	VEGFR3	1472.8125	5240.671875	1651.820513	9602.641026
D15/D16	MUSK	-2634.171875	1015.109375	1377.205128	4996.538462
D17/D18	EPHA1	5382.09375	6190.234375	9856.307692	17644.12821
D19/D20	EPHA2	16747.73438	512.296875	4133.205128	2098.717949
D21/D22	EPHA3	-3469.796875	-2696.03125	-4947.846154	-6372.871795
D23/D24	EPHA4	3563.578125	754.671875	2533	40623.02564
E1/E2	EPHA6	-33635.51563	-48885.71875	-71516.79487	-41987.64103
E3/E4	EPHA7	-3129.703125	-5692.296875	-6792.769231	-4201.230769
E5/E6	EPHB1	-2736.328125	-6088.046875	-19043.79487	-15266.94872
E7/E8	EPHB2	-782.125	-2015.109375	-6033.384615	-7555.923077
E9/E10	EPHB4	2399.734375	1660.71875	3127.153846	6812.333333
E11/E12	EPHB6	6079.921875	-495.828125	6947.820513	5138.538462
E13/E14	ALK	7078.03125	8451.609375	4000.358974	20079.20513
E15/E16	DDR1	3126.3125	3536.6875	965.205128	11055.20513
E17/E18	DDR2	5081.9375	5524.703125	9474.076923	10344.74359
E19/E20	EPHA5	1113.34375	2215.53125	4036.333333	6017.74359
E21/E22	EPHA10	4677.03125	4175.046875	4237.307692	18478
F1/F2	Reference Spots	2160873.484	1311846.781	3370342.359	2743154.359
F5/F6	EPHB3	33808.54688	25921.79688	51186.38462	68984.61539
F7/F8	RYK	6424.765625	10244.21875	17157.64103	126743.8205
F23/F24	Negative control	-474	-222.875	-1638.487179	2387.615385
