## Supplementary Table 7 for "Context-specific genetic interaction mapping reveals combinatorial KRAS/FGFR dependence in pancreatic cancer"

gene	Org_P120119T1	Org_P191108T1	Org_P21033T1	Org_P210331T1	Org_P220106T1	Org_P220607T1	Org_P220609T1	Org_P221108T1	Org_P240718T1	Org_P250227T1	Org_P250818T1	Org_P130523T1	Org_P190430T1	CAF_P140808T1	CAF_P170119T1	CAF_P170216T1	CAF_P240201T1	CAF_P240212T1	CAF_P240502T1	CAF_P240718T1	CAF_P250813T1	CAF_P251113T1	CAF_P251204T1	CAF_P140227T1	CAF_P220607T1	CAF_P220609T1	CAF_P240815T1	CAF_P250710T1	CAF_P250818T1	CAF_P250911T1
FGF1	0	0	0	0.1	0	0.07	0	0.03	0.03	0	0.03	0	0.17	38.89	24.14	28.1	53.85	82.09	57.17	50.04	74.32	60.74	96.44	12.8	63.09	6	10.48	30.81	2.18	70.4
FGF2	0.63	0.43	0.12	0.38	0.2	3.82	0.87	1.56	0.32	0.05	1.12	1.1	1.68	550.5	223.63	454.93	361.04	459.55	101.43	163.4	193.41	155.56	601.75	172.02	159.57	119.28	46.68	236.84	113.42	151.32
FGF3	0.04	0.05	0	0	0	0.05	0.11	0	0	0	0	0	0.02	0	0	0	0	0	0	0	0	0	0	0	0	0	0	0	0	0
FGF4	0	0.02	0	0	0	0	0	0	0	0	0	0	0	0.03	0	0	0	0	0	0	0	0	0	0	0	0	0	0	0	0
FGF5	0.11	0	0	0.02	0.07	0.1	0.04	0	0	0	0.12	0.1	0	77.04	133.41	220.53	70.18	81.76	102.26	107.05	63.43	37.98	126.26	22.68	229.28	14.26	12.74	35.98	13.54	54.21
FGF6	0	0	0	0	0	0	0	0	0	0	0	0	0	0	0	0	0	0	0	0	0	0	0	0	0	0	0	0	0	0
FGF7	0.04	0.05	0.05	0	0.07	0.15	0.02	0.03	0	0	0.03	0.03	3.03	77.43	92.28	102.72	0.07	7.59	5.55	9.67	133.94	16.63	0.65	119.78	2.87	451.62	18.36	18.99	1227.14	13.83
FGF8	0.11	0	0	0.02	0.02	0.05	0	0	0.08	0.03	0.09	0.03	0.04	0	0	0.03	0	0	0.04	0	0.05	0	0	0	0	0	0.04	0.03	0	0
FGF9	4.05	7.6	1.87	2.19	0.87	0.03	2.81	0.03	0.21	7.32	0.16	1.99	0.56	0.68	1.34	0.76	5.6	15.73	1.27	1.25	6.78	10.81	2.23	0.1	0.65	1.02	0.73	11.46	0.1	14.45
FGF10	0	0	0	0	0	0	0	0	0	0	0	0	1.99	0.04	0.07	0	0	0.05	0	0.03	0.25	0	0.03	0.06	0	14.89	0.65	0.06	4.36	0
FGF16	0	0	0	0	0	0	0	0	0	0	0	0	0.02	2.02	0	0.03	0	0.05	0.08	0.09	0.1	0	0.03	0.16	0	0	0.04	0	0	0.33
FGF17	0.74	0	0.25	0.23	0.07	0.08	0.56	0.06	0.05	0	0.03	0.58	0.73	0.03	0.15	0.13	0	0	0	0.03	0.1	0	0.2	0.13	0	0	0.11	0.09	0.57	0
FGF18	1.18	0.83	0.75	1.28	2.73	2.85	2.01	1.85	0.93	7.18	2.92	0.41	1.04	0.04	0	0.13	0.11	0.05	0.08	0.06	0.2	0.04	0	0.26	0.04	0	0.04	0.09	0	0.13
FGF19	72.88	20.76	0.17	1.86	375.56	106.34	208.78	180.47	420.24	837.23	18.27	0.34	3.09	0	0	0	0.07	0.23	0.04	0.12	0	0	0	0	0.19	0	0	0	0.05	0
FGF20	0.04	0.08	0.72	1.04	0	0.32	0.49	0.35	0	0.76	0.12	0.03	0	0.11	0.25	0.07	0	0	0.08	0.03	0	0	0.03	0.58	0	0.04	0	0	0.05	0
FGF21	0.22	0	0.2	0	0	0.02	0.02	0	0	0.08	0.06	0.38	0.02	0.01	0	0	0.04	1.01	0.08	0.12	0.05	0.12	0.11	0	0	0	0	0	0	0
FGF22	0.11	0.13	0.37	0.66	0.02	0.03	0.25	0	0.03	0	0.12	0.07	0.04	0.03	0	0.03	0	0	0.04	0	0	0	0	0.1	0.04	0	0.04	0.09	0	0
FGF23	0	0	0	0	0	0	0	0	0	0	0	0	0	0	0	0	0	0	0	0	0	0	0	0	0	0	0	0	0	0
FGFR1	9.24	30.28	44.28	10.55	0.26	8.64	1.96	1	0.11	3.65	1.64	88.11	35.08	152.01	210.7	247.71	177.34	244.01	158.44	298.29	316.56	287.06	198.59	187.24	140.37	295.15	393.11	231.79	695.96	176.45
FGFR2	5.04	53.3	11.99	25.2	40.03	19.55	74.62	32.46	14.93	50.57	93.72	51.31	8.21	0.03	0.07	0	7.23	0.41	0.12	5.75	5.79	52.72	1.3	0.03	1.3	1.21	0.54	0.49	1.61	0
FGFR3	22.57	12.92	10.56	4.29	22.7	11.37	5.83	40.4	72.58	14.61	9.21	45.09	17.8	1.66	5.95	2.32	0.29	0.69	1.07	1.19	0.69	1.02	0.03	3.55	0.42	1.25	1.03	0.36	1.4	1.54
FGFR4	23.42	13.05	83.04	61.56	57.45	9.77	49.1	2.03	3.75	37.67	9.8	8.36	3.59	1.2	0.69	0.76	0.83	2.12	0.99	1.92	1.93	2.36	0.34	3.55	0.38	27.67	12.97	0.88	26.25	0.23
FRS2	6.78	14.08	13.26	13.04	9.2	31.43	7.95	22.82	20.19	20.68	22.79	19.91	24.55	45.09	20.77	24.93	29.09	36.28	34.59	34.57	34.24	54.25	34.42	18.61	35.62	35.7	7.46	41.87	18.57	30.71
